# TuMV triggers stomatal closure but reduces drought tolerance in Arabidopsis

**DOI:** 10.1101/2020.08.03.235234

**Authors:** Carlos Augusto Manacorda, Gustavo Gudesblat, Moira Sutka, Sergio Alemano, Franco Peluso, Patricio Oricchio, Irene Baroli, Sebastián Asurmendi

## Abstract

i)

In this work the effects of TuMV infection on stomatal closure and water balance were studied in Arabidopsis. Thermal imaging analyses showed that TuMV-infected plants had consistently higher foliar temperature than mock treated controls. Non-destructive time-course experiments revealed that this differential phenotype was stable during both daytime and nighttime. This effect was due to reduced gas exchange in TuMV-infected plants, as observed through stomatal conductance and stomatal aperture assays in systemic leaves. Measurements of daily water consumption and initial dehydration rate further proved that TuMV infection reduced water loss. Salicylic acid (SA) and abscisic acid (ABA) contents were increased in TuMV-infected plants. In addition, the expression of ABI2, involved in ABA signaling, was enhanced, and ABCG40 (required for ABA transport into guard cells) was highly induced upon TuMV infection. Hypermorfic *abi2-1* mutant plants, but no other ABA or SA biosynthetic, signaling or degradation mutants tested abolished both stomatal closure and low stomatal conductance phenotypes caused by TuMV. Therefore, not overall ABA levels, but localized differences in ABA import and perception in guard cells, are likely to be responsible for stomatal closure observed under TuMV infection. Plants simultaneously subjected to drought and viral stresses showed higher mortality rates than their mock-inoculated drought stressed counterparts, consistent with down-regulation of drought-responsive gene RD29A, both in short and long day conditions. Our findings indicate that in spite of stomatal closure triggered by TuMV, additional phenomena cause compromised drought tolerance of TuMV-infected Arabidopsis plants.

**Significance statement:** Characterization of the physiological responses controlling plant water management under combined stresses and the genes behind them is important in the current climate change scenario, which poses multifaceted challenges to crops. We found that TuMV infection induced ABA and SA accumulation and stomatal closure in Arabidopsis, alongside with overexpression of ABCG40 (the transporter of ABA to guard cells), whereas the dehydration-responsive gene RD29A was downregulated, concomitantly with increased plant susceptibility to drought stress under infection.
