## Supplementary material for "TuMV triggers stomatal closure but reduces drought tolerance in Arabidopsis": Table S4

### Sheet: Table S4
Gene	NCED3	ABA2	AAO3	CYP707A1	CYP707A3	ABCG40	ABI2	RD29A
Up-regulated by (Perturbations)			Abiotic stresses (drought/osmotic/salt), ABA.			Cellular pathogens including P. syringae.	ABA, abiotic stresses (drought, osmotic, salt).
Down-regulated by (Perturbations)	P. syringae, M. incognita.	Pathogens including P. syringae, abiotic stress (heat and light).		P. syringae and M. incognita	M. incognita.			Biotic stresses: P. syringae, P. parasítica TuMV and CaLCuV (Brassicaceae-infecting virus). Abiotic stresses related to photoperiod change. SA treatment (see below for further details)
Highly expressed in (Anatomy)	Root, leaf and mesophyll protoplasts.	Seed, roots.	Guard cells, leaf and mesophyll protoplasts, senescent leaf, roots.	Leaf protoplast, roots.	Roots, cauline leaf, guard cells.	Guard cells, root cortex, lateral root cap, root endodermis.	Guard cells,root cortex, root endodermis, senescent leaves.	Guard cells, roots, senescent leaves.
Pattern of expression in (Development)	Expression increases from seedling to developed rosette. Decreased expression in senescence	Expression increases from seedling to developed rosette. Decreased expression in senescence	Expression increases from seedling to young rosette.	Expression decreases from seedling to developed rosette. Minimal in senescent leaf.	Expression decreases slightly from seedling to developed rosette.	Expression increases from seedling to young rosette.	Highly expressed in senescence.	Expression increases with rosette and leaf age.
Root qPCR Results	NS	NS	UR	DR	DR	UR	UR	NS
Shoot qPCR Results	DR	DR	UR	DR	DR	UR	UR	DR
NOTES	Detected down-regulation in shoot	Detected down-regulation in shoot	Detected up-regulation in root and shoot	Detected down-regulation in root and shoot	Detected down-regulation in root and shoot	Detected up-regulation in root and shoot	Detected up-regulation in root and shoot	Detected down-regulation in shoot
Genevestigator data on RD29A expression in SA-treated Arabidopsis plants (date accessed: 27/06/2020)
Experiment IDa	Sample description	SA Treatment	LFCb relative to controls *	p-value c,*	NOTES
AT-00113	7-day-old seedlings	10 µM for 3h	-1.49	0.039	Sustained treatment (3 h)
AT-00320	9-day-old seedlings	Transfer to SA solution (2 mM) for 24 h	-13.6	0.001	Sustained treatment (24 h)
AT-00339	5-6 week-old rosettes	0.3 mM	-1.18	0.372	Spray (Harvested at 4 h)
AT-00339	5-6 week-old rosettes	0.3 mM	0.01	0.962	Spray (Harvested at 28 h)
AT-00339	5-6 week-old rosettes	0.3 mM	-0.06	0.905	Spray (Harvested at 52 h)
AT-00494	3 week-old rosettes	1 mM	-1.29	0.029	Spray (Incubated for 6 h)
AT-00544	4 week-old rosettes	4mM	-0.39	0.515	Soil application, kept for 4d
aAll Col-0 background plants
b= Linear Fold Change. Color scale indicate strength of repression (green) or induction (red).
c= Yellow boxes with numbers in bold indicate statistically significant differences in expression relative to mock-treated controls.
* = Uncorrected for multiple comparisons, as extracted from Genevestigator.
