## Supplementary material for "TuMV triggers stomatal closure but reduces drought tolerance in Arabidopsis": Table S5

### Sheet: Table S5
Table S6. List of primers used for qRT-PCR.
For qRT-PCR
AGI identifier	Description	Forward Primer (5'-3')	Reverse Primer (5'-3')	Notes
AT3G62250	UBQ5 ubiquitin-40S ribosomal protein S27a-3	CGGACCAGCAGCGATTGATT	ACGGAGGACGAGATGAAGCG	Reference gene selected based on previous results [1]
AT3G14440	NCED3 nine-cis-epoxycarotenoid dioxygenase 3	TATTGGCTATGTCGGAGG	GGCAATCATTGTGGATTC	ABA Biosynthesis
AT1G52340	ABA2 NAD(P)-binding Rossmann-fold superfamily protein	GCTTTTGGGTAAAGTGGC	CCTCCGAGATCATCTTGC	ABA Biosynthesis
AT2G27150	AAO3 abscisic aldehyde oxidase 3	CAATGTGGGATTTAGATCAG	AGCGGACCCATTATATTC	ABA Biosynthesis
AT4G19230	CYP707A1 cytochrome P450, family 707, subfamily A, polypeptide 1	GTATGGATCGGTGTTTAAGACTC	GCCGGAAAAGTTGGTTTAA	ABA Catabolism
AT5G45340	CYP707A3 cytochrome P450, family 707, subfamily A, polypeptide 3	CCGAGAAGATCTAAAACGATGC	TGCGAGCTTTCATGGCTT	ABA Catabolism
AT1G15520	ABCG40 pleiotropic drug resistance 12	TCTTGGATACAAAATGGAGG	TTCTTCATCGTCTTCTTCTCTAG	ABA Transport
AT5G57050	ABI2 Protein phosphatase 2C family protein	GAATTATTGTCGTGAGAGG	TTCTTCCACTTCTCTTGC	ABA signaling
AT5G52310	RD29A desiccation-responsive protein 29A	ATGGATCAAACAGAGGAACC	GCTCTAGCCTTTACTTTCCTAA	ABA dependent and independent response
[1] Manacorda, C. A., et al., (2013) Salicylic Acid Determines Differential Senescence Produced by Two Turnip mosaic virus Strains Involving Reactive Oxygen Species and Early Transcriptomic Changes. Molecular plant-microbe interactions : MPMI 26: 1486–98
